# gARID-associated chromatin remodeling events are essential for gametocyte development in *Plasmodium*

**DOI:** 10.1101/2023.06.29.546992

**Authors:** Tsubasa Nishi, Izumi Kaneko, Shiroh Iwanaga, Masao Yuda

## Abstract

Gametocyte development of the *Plasmodium* parasite is a key step for transmission of the parasite from their vertebrate hosts to mosquitoes. Male and female gametocytes are produced from a subpopulation of asexual blood-stage parasites, but the mechanisms that regulate the differentiation of sexual stages are still under investigation. In this study, we investigated the role of gARID, a putative subunit of a chromatin remodeling complex, in transcriptional regulation during the gametocyte development of *P. berghei*. gARID expression starts in early gametocytes before the manifestation of male and female-specific features, and disruption of its gene results in the complete loss of male gametocytes and the production of abnormal female gametocytes. ChIP-seq analysis of gARID showed that it forms a complex with gSNF2, a core subunit of the SWI/SNF chromatin remodeling complex, associating with the male *cis*-regulatory element. Moreover, ChIP-seq of gARID in *gsnf2*-knockout parasites revealed an association of gARID with another *cis*-regulatory element, which is indicated to play a role in both male and female development. Our results showed that gARID functions in two chromatin remodeling events and that remodeling of chromatin states is essential for both male and female gametocyte development.
