## Supplementary material for "gARID-associated chromatin remodeling events are essential for gametocyte development in *Plasmodium*": Table S5

### Sheet: Sheet1
Table S5. List of primers used in this study
No	Name	Sequence
1	gARID::mNG_HR1_F/gARID::GFP_HR1_F	CGGGCCCCCCCTCGAGCGGAAAAAGAAATGAACTACTAGAG
2	gARID::mNG_HR1_R	CTTTTGAAACGCTAGCCTTTACTTTTTCTATTTCCACAACCTTTG
3	gARID::mNG_HR2_F/gARID::GFP_HR2_F	CTTCAATTTCGGATCCTTTGATGAAATTTGTTATGCCTCC
4	gARID::mNG_HR2_R/gARID::GFP_HR2_R	ACCGCGGTGGCGGCCGCAATAGCTACATATATCATTCCATCCAT
5	gARID_fusion_check_F	AGCGGAAAAAGAAATGAACTACTAGAG
6	gARID_fusion_check_R	TGTTGTTTTTTGGTTCGATGGTTC
7	mNG_check_R	CATATCAAAATCAACACCATTAATTGAACC
8	garid(-)_KO_HR1_F	GTGACTATTATTTATACAAATTTTTCAAAGTGTCC
9	garid(-)_KO_HR1_R	CTCATCTACAAGCATCGTCGACGGAATCTCATTTATGTTTCCACC
10	garid(-)_KO_HR2_F	CCTTCAATTTCGGATCCACTAGTGAATCTATTAGTAATGAGAGATCAG
11	garid(-)_KO_HR2_R	GTGCCATCTGAAACGCGAAC
12	garid(-)_KO_WT_check_F	CTGTTTTCTACGATAAAGGGATTG
13	garid(-)_KO_check_F/gsnf2(-)_KO_check_F	GAGAAGAATCGACCTTTAAAGGGTAG
14	garid(-)_KO_check_R	ACAAGGACGAGCTGACGTCTG
15	gARID::GFP_HR1_R	CTCCTTTACTGCTAGCCTTTACTTTTTCTATTTCCACAACCTTTG
16	GFP_check_R	CCGTATGTTGCATCACCTTCA
17	gARID::GFPC_HR1_F	TAGAACTAGTGGATCCACGAAATGGTAGTAGATAGTAAAAGAGTTC
18	gARID::GFPC_HR1_R	CTTCTCCTTTACTGCTAGCCTTTACTTTTTCTATTTCaACAACCTTTGAGTTATAATATTTCC
19	GFP_F	GCTAGCAGTAAAGGAGAAGAATTATTTACTGG
20	GFP_R	CTATTTGTATAGTTCATCCATGCCATGTG
21	gARID::GFPC_HR2_F	GGCATGGATGAACTATACAAATAGTGTTAAAAGTTTTGTATACTTTTTTTTGCTTTTTC
22	gARID::GFPC_HR2_R	CGGGCCCCCCCTCGAGTCACTAATTTTTAGCATTTTGTCACCATG
23	gARID::GFPC_gRNA_F	TATTgATATTATAACTCAAAGGTTG
24	gARID::GFPC_gRNA_R	AAACCAACCTTTGAGTTATAATATc
25	gARID::GFPC_donor_F	ACGAAATGGTAGTAGATAGTAAAAGAGTTC
26	gARID::GFPC_donor_R	TCACTAATTTTTAGCATTTTGTCACCATG
27	gsnf2(-)_HR1_F	CAAAGGCAGGTATAAAATAAATCGTGTAC
28	gsnf2(-)_HR1_R	CTCATCTACAAGCATCGTCGACCTCTAAACTTCCTGCATCG
29	gsnf2(-)_HR2_F	CCTTCAATTTCGGATCCACTAGAAACAATTGATATCGAACTTCAAG
30	gsnf2(-)_HR2_R	TGCAGAATCTCAAAAAAGAAATCATAAGCG
31	gsnf2(-)_WT_check_F	GTATGGAAAATGAACAAACTCACAAG
32	gsnf2(-)_check_R	CTAAATGGATTAATCATTGAGTTTGTTCC
33	gsnf2(-)C_HR1_F	TAGAACTAGTGGATCCCGCTGCGTATATAAGAATAGGGTTA
34	gsnf2(-)C_HR1_R	CTTCTTCTTCTGTCTATTAGCAATTTCTGATCATGTTGTAAATAAAATG
35	gsnf2(-)C_HR2_F	CAGAAATTGCTAATAGACAGAAGAAGAAGAACTACTTATTATTAATAGATTG
36	gsnf2(-)C_HR2_R	CGGGCCCCCCCTCGAGCCCTATTCTATGGCATCTACAC
37	gsnf2(-)C_gRNA_F	TATTgTTGCGATGCAGGAAGTTTAG
38	gsnf2(-)C_gRNA_R	AAACCTAAACTTCCTGCATCGCAAc
39	gsnf2(-)C_donor_F	CGCTGCGTATATAAGAATAGGGTTATTG
40	gsnf2(-)C_donor_R	GCCCTATTCTATGGCATCTACAC
41	gsnf2(-)C_check_F	GATGAAATGGGATTAGGGAAAACTGTAC
42	gsnf2(-)C_check_R	CTAATTCTTCTACACTTGAAATAGTGATAAATCGG
43	gsnf2(-)C_KO_check_F	TTTGGCAAATGACCAAATGACAG
44	pfg(-)C_HR1_F	TAGAACTAGTGGATCCGCTATATATTTTTCCATCTACATATCGCTG
45	pfg(-)C_HR1_R	CAGTTGAATTATCTGGTGTTGTACTCATCTTTCATCACG
46	pfg(-)C_HR2_F	GAGTACAACACCAGATAATTCAACTGAAATTCCTCAAG
47	pfg(-)C_HR2_R	CGGGCCCCCCCTCGAGTCTTAGTAAATGATTGCAGTTATTCTCTTCG
48	pfg(-)C_gRNA_F	TATTgCTTTTTTCATTCTTACACAT
49	pfg(-)C_gRNA_R	AAACATGTGTAAGAATGAAAAAAGc
50	pfg(-)C_donor_F	CGCTATATATTTTTCCATCTACATATCGCTG
51	pfg(-)C_donor_R	GTCTTAGTAAATGATTGCAGTTATTCTCTTCG
52	pfg(-)C_check_F	AATACGTTCCTGAGGATACTATCG
53	pfg(-)C_check_R	GTATTACTGTGTATGCGACGTG
54	pfg(-)C_KO_check_F	CACATTTAGAGCATTCAATGCAATTAC
55	CALM::GFP_HR1_F	TAGAACTAGTGGATCGACAAATAGCCAAATGAAAGGGAC
56	CALM::GFP_HR1_R	CTTCTCCTTTACTGCTAGCTATAATTGTGTCTTTGCTTATTAGTTCATTcAGCAaGTCGTCG
57	CALM::GFP_HR2_F	GGCATGGATGAACTATACAAATAGTTATACAATTTTTGCTCTTAATGATGTAAAAAATAG
58	CALM::GFP_HR2_R	CGGGCCCCCCCTCGACTTATTTACAGCATTTGCCC
59	CALM::GFP_gRNA_F	TATTgTGCTTATTAGTTCATTTAGC
60	CALM::GFP_gRNA_R	AAACGCTAAATGAACTAATAAGCAc
61	CALM::GFP_donor_F	GACAAATAGCCAAATGAAAGGGAC
62	CALM::GFP_donor_R	TCGACTTATTTACAGCATTTGCCC
63	CALM::GFP_check_F	AGGGAAGCAATATAGGACCAAATG
64	CALM::GFP_check_R	ACACATATGAAAAATGCTCAAAATCG
65	RSH9::GFP_HR1_F	TAGAACTAGTGGATCACAGACGATGAAAATAGCGAAAG
66	RSH9::GFP_HR1_R	CTTCTCCTTTACTGCTAGCTGGTAATAAAAAAGGTAGGTCATGGTTAG
67	RSH9::GFP_HR2_F	GGCATGGATGAACTATACAAATAGCTAAAGCATACATCTTAAACAATTTTAATACCATTTTC
68	RSH9::GFP_HR2_R	CGGGCCCCCCCTCGACTTAAAACGCGAAAATATGCGTG
69	RSH9::GFP_gRNA_F	TATTgTAAGATGTATGCTTTAGTTA
70	RSH9::GFP_gRNA_R	AAACTAACTAAAGCATACATCTTAc
71	RSH9::GFP_donor_F	ACAGACGATGAAAATAGCGAAAG
72	RSH9::GFP_donor_R	ACTTAAAACGCGAAAATATGCGTG
73	RSH9::GFP_check_F	GCCATTTACCTTATTCAATGGTATACC
74	RSH9::GFP_check_R	GCAAATTTTTCGTCTTAAAACCATAACAAC
75	CALM_cismut_HR_F	TAGAACTAGTGGATCCAGCGAAGAAATTACGTTTCCTC
76	CALM_cismut_HR_R	CGGGCCCCCCCTCGAGCAAATGAAATGTTTCTCCTTCATATTCC
77	CALM_cismut_TGTCT_F	CTGATGTGAATAtACACTAAACTATTCTATTATCACTAAC
78	CALM_cismut_TGTCT_R	GAATAGTTTAGTGTaTATTCACATCAGTTAAAATGCG
79	CALM_cismut_TGCACA_F	CTCCTtTGaATTTGTTTCACATTTATTTTATGCACC
80	CALM_cismut_TGCACA_R	GCATAAAATAAATGTGAAACAAATtCAaAGGAGAAAATAATTCC
81	CALM_cismut_TGTCT_gRNA_F	TATTgTAAATGTGAAACAAATtCAa
82	CALM_cismut_TGTCT_gRNA_R	AAACtTGaATTTGTTTCACATTTAc
83	CALM_cismut_TGCACA_gRNA_F	TATTgTAAATGTGAAACAAATGCAC
84	CALM_cismut_TGCACA_gRNA_R	AAACGTGCATTTGTTTCACATTTAc
85	CALM_cismut_donor_F	AGCGAAGAAATTACGTTTCCTC
86	CALM_cismut_donor_R	CAAATGAAATGTTTCTCCTTCATATTCC
87	CALM_cismut_check_F	AGGCTTCCATATTCATCCCTTTTC
88	CALM_cismut_check_R	gtgcataggttaggtatatatgcatacTC
89	RSH9_cismut_HR_F	TAGAACTAGTGGATCATCTTTGGGAACTTCGTTCGAG
90	RSH9_cismut_TGTCT_HR_R	CGGGCCCCCCCTCGACTTTCGCTATTTTCATCGTCTG
91	RSH9_cismut_TGCACA_HR_R	CGGGCCCCCCCTCGAGCATGTCTTCACATTCGATTTTG
92	RSH9_cismut_TGTCT_F1	CAATAAAAGTGGCGAAAAtACAGATACTTTCAC
93	RSH9_cismut_TGTCT_R1	GTGAAAGTATCTGTaTTTTCGCCACTTTTATTG
94	RSH9_cismut_TGTCT_F2	GCTCCCTTTTCTtTaTCACGGGAATAAAC
95	RSH9_cismut_TGTCT_R2	GTTTATTCCCGTGAtAaAGAAAAGGGAGC
96	RSH9_cismut_TGTCT_F3	CAAAATCGAATGTGAAtACATGCACAAATATATCG
97	RSH9_cismut_TGTCT_R3	CGATATATTTGTGCATGTaTTCACATTCGATTTTG
98	RSH9_cismut_TGCACA_F1	CATTAATTTTTAAAATGaACATATAGATGCATATGCCTCTATtTtCTCATATTTATTC
99	RSH9_cismut_TGCACA_R1	GAATAAATATGAGaAaATAGAGGCATATGCATCTATATGTtCATTTTAAAAATTAATG
100	RSH9_cismut_TGCACA_F2	CCCTTAAAAATAATAAAAAATTATGaACAATAAAGTAATTTTATAAATCGC
101	RSH9_cismut_TGCACA_R2	GCGATTTATAAAATTACTTTATTGTtCATAATTTTTTATTATTTTTAAGGG
102	RSH9_cismut_TGTCT_gRNA_F	TATTgTGCTCCCTTTTCTGTCTCAC
103	RSH9_cismut_TGTCT_gRNA_R	AAACGTGAGACAGAAAAGGGAGCAc
104	RSH9_cismut_TGCACA_gRNA_F	TATTgGAATAAATATGAGCACATAG
105	RSH9_cismut_TGCACA_gRNA_R	AAACCTATGTGCTCATATTTATTCc
106	RSH9_cismut_donor_F	CATCTTTGGGAACTTCGTTCGAG
107	RSH9_cismut_TGTCT_donor_R	ACTTTCGCTATTTTCATCGTCTG
108	RSH9_cismut_TGCACA_donor_R	GCATGTCTTCACATTCGATTTTG
109	RSH9_cismut_check_F	ACTGGTTCCGTGATTAAGCTC
110	RSH9_cismut_check_R	CCACGCCTAATTTCTCTTCATG
111	md1(-)_HR1_F	TAGAACTAGTGGATCACACAATAGCATACATAACGCAAAG
112	md1(-)_HR1_R	GAGCAATTTTTCAGTAGGGGACAATAAATCATACTTG
113	md1(-)_HR2_F	GTCCCCTACTGAAAAATTGCTCATATCCAAACC
114	md1(-)_HR2_R	CGGGCCCCCCCTCGATGGTTAAGCATTTATTCACACAAAAAG
115	md1(-)_gRNA_F	TATTgTTGCACAGAAATTTAATAAT
116	md1(-)_gRNA_R	AAACATTATTAAATTTCTGTGCAAc
117	md1(-)_donor_F	ACACAATAGCATACATAACGCAAAG
118	md1(-)_donor_R	TGGTTAAGCATTTATTCACACAAAAAG
119	md1(-)_check_F	TCCATTGGCTCTTGAGTTCTG
120	md1(-)_check_R	TGAGGGTCAACAAACATGAATGTG
